# Genome-scale TraDIS reveals dynamic and conserved fitness requirements of *Salmonella* Typhimurium across sequential host niches during porcine infection

**DOI:** 10.64898/2026.03.03.709262

**Authors:** Antonio Romero-Guillén, Joaquín Bernal-Bayard, Lars Barquist, Francisco Ramos-Morales, Sara Zaldívar-López, Tránsito García-García, Juan J. Garrido

**Affiliations:** Departamento de Genética, Grupo de Inmunogenómica y Patogénesis Molecular, UIC Zoonosis y Enfermedades Emergentes ENZOEM, Universidad de Córdoba, Córdoba, España; Instituto Maimónides de Investigación Biomédica de Córdoba (IMIBIC), Grupo GA-14, Córdoba, España; Departamento de Genética, Facultad de Biología, Universidad de Sevilla, Sevilla, España; Helmholtz Institute for RNA-based Infection Research (HIRI), Helmholtz Centre for Infection Research (HZI), Würzburg, Germany; Faculty of Medicine, University of Würzburg, Würzburg, Germany; Department of Biology, University of Toronto, Mississauga, Ontario, Canada; Department of Cell and Systems Biology, University of Toronto, Toronto, Ontario, Canada

## Abstract

Non-typhoidal salmonellosis remains a major global cause of foodborne gastrointestinal disease, with pigs representing an important reservoir of *Salmonella enterica* serovar Typhimurium. The emergence of host-adapted, multidrug-resistant lineages has further reinforced the need to understand the genetic basis of bacterial persistence and pathogenicity within physiologically relevant hosts.

Here, we applied transposon-directed insertion sequencing (TraDIS) to systematically define the genetic requirements of a highly host-adapted, multidrug-resistant *S*. Typhimurium DT104 isolate across sequential host niches during porcine infection. A high-density transposon mutant library (∼1.2 million mutants) was subjected to *in vivo* selection in the ileal mucosa and mesenteric lymph nodes, as well as *ex vivo* infection of primary porcine neutrophils.

Across all conditions, we identified 1,813 conditionally essential genes, revealing strong niche-specific fitness signatures and a progressive increase in selective stringency along the infection route. Ileal colonization was primarily driven by determinants of invasion, motility and lipopolysaccharide biosynthesis. In contrast, survival within neutrophils depended on resistance to antimicrobial stresses and extensive metabolic rewiring, whereas persistence in lymph nodes required a broader functional repertoire integrating virulence, motility, envelope remodelling and metabolic adaptation, including bacterial microcompartment-associated pathways.

Despite this marked heterogeneity, we identified a conserved porcine host-conditioned essential genome, comprising core invasion functions, RNA metabolism and genome maintenance pathways, and central metabolism. Notably, the outer membrane lipid asymmetry system Mla and the twin-arginine translocation (Tat) pathway emerged as conserved bottlenecks for *in vivo* fitness across all host-associated environments.

Together, these findings establish a hierarchical model of *S.* Typhimurium adaptation during porcine infection and provide a systems-level view of tissue-specific and conserved genetic requirements underpinning persistence in a major zoonotic reservoir.
