## Supplementary Table 1 for "Genome-scale TraDIS reveals dynamic and conserved fitness requirements of *Salmonella* Typhimurium across sequential host niches during porcine infection"

### Sheet: Primers
Name	Sequence (5'-3')	Tm (ºC)	Description
tnpA-Fw	CACAAAACGTTCGTTATGGG	54	Used for detection of the presence of pBAM1 pseudomutants in the Tn5 mutant library by amplification of the tnpA gene in th pBAM1 plasmid backbone
tnpA-Rv	ATGATTACCAGTGCACTGC	55	Used for detection of the presence of pBAM1 pseudomutants in the Tn5 mutant library by amplification of the tnpA gene in th pBAM1 plasmid backbone
ME-I-extR	CTCGTTTCACGCTGAATATGGCTC	60	Randomness of the Tn5 insertion testing at the ME-I (upstream) region
ME-I-intR	CAGTTTTATTGTTCATGATGATATA	49	Randomness of the Tn5 insertion testing at the ME-I (upstream) region
ME-O-extF	CGGTTTACAAGCATAACTAGTGCGGC	62	Randomness of the Tn5 insertion testing at the ME-O (downstream) region
ME-O-intF	AGAGGATCCCCGGGTACCGAGCTCG	68	Randomness of the Tn5 insertion testing at the ME-O (downstream) region
ST-ACGCC	GGCCACGCGTCGACTAGTACNNNNNNNNNNACGCC	42	Arbitrary primer for randomness insertion testing
ST1	GGCCACGCGTCGACTAGTAC	56	Arbitrary primer for randomness insertion testing
Tn5-DPO	AAGCTTGCATGCCTGCAGGTIIIIICTAGAGGATC	62	Tn5 specfic dual priming oligonucleotide
P5-BC1-Tn5-UDP0001	AATGATACGGCGACCACCGAGATCTACACTCGTGGAGCGTCGTCGGCAGCGTCAGATGTGTATAAGAGACAGNNNNAGGCCTAGGCGGCCTTAATTAAAGATGTGTATAAGAG	58	Tn-specific primer2 with i5 index UDP0001
P7-16G-UDP0001	CAAGCAGAAGACGGCATACGAGATCGCTCAGTTCGTCTCGTGGGCTCGGAGATGTGTATAAGAGACAGGGGGGGGGGGGGGGGG	58	C-tail specific primer with i7 index UDP0001
P5-BC1-Tn5-UDP0002	AATGATACGGCGACCACCGAGATCTACACCTACAAGATATCGTCGGCAGCGTCAGATGTGTATAAGAGACAGNNNNAGGCCTAGGCGGCCTTAATTAAAGATGTGTATAAGAG	58	Tn-specific primer2 with i5 index UDP0002
P7-16G-UDP0002	CAAGCAGAAGACGGCATACGAGATTATCTGACCTGTCTCGTGGGCTCGGAGATGTGTATAAGAGACAGGGGGGGGGGGGGGGGG	58	C-tail specific primer with i7 index UDP0002
P5-BC1-Tn5-UDP0003	AATGATACGGCGACCACCGAGATCTACACTACGTTCATTTCGTCGGCAGCGTCAGATGTGTATAAGAGACAGNNNNAGGCCTAGGCGGCCTTAATTAAAGATGTGTATAAGAG	58	Tn-specific primer2 with i5 index UDP0003
P7-16G-UDP0003	CAAGCAGAAGACGGCATACGAGATTCGGATGTCGGTCTCGTGGGCTCGGAGATGTGTATAAGAGACAGGGGGGGGGGGGGGGGG	58	C-tail specific primer with i7 index UDP0003
P5-BC1-Tn5-UDP0004	AATGATACGGCGACCACCGAGATCTACACTGCCTGGTGGTCGTCGGCAGCGTCAGATGTGTATAAGAGACAGNNNNAGGCCTAGGCGGCCTTAATTAAAGATGTGTATAAGAG	58	Tn-specific primer2 with i5 index UDP0004
P7-16G-UDP0004	CAAGCAGAAGACGGCATACGAGATCTTATGGAATGTCTCGTGGGCTCGGAGATGTGTATAAGAGACAGGGGGGGGGGGGGGGGG	58	C-tail specific primer with i7 index UDP0004
P5-BC1-Tn5-UDP0005	AATGATACGGCGACCACCGAGATCTACACTCCATCCGAGTCGTCGGCAGCGTCAGATGTGTATAAGAGACAGNNNNAGGCCTAGGCGGCCTTAATTAAAGATGTGTATAAGAG	58	Tn-specific primer2 with i5 index UDP0005
P7-16G-UDP0005	CAAGCAGAAGACGGCATACGAGATTCCTATTGTGGTCTCGTGGGCTCGGAGATGTGTATAAGAGACAGGGGGGGGGGGGGGGGG	58	C-tail specific primer with i7 index UDP0005
P5-BC1-Tn5-UDP0006	AATGATACGGCGACCACCGAGATCTACACGTCCACTTGTTCGTCGGCAGCGTCAGATGTGTATAAGAGACAGNNNNAGGCCTAGGCGGCCTTAATTAAAGATGTGTATAAGAG	58	Tn-specific primer2 with i5 index UDP0006
P7-16G-UDP0006	CAAGCAGAAGACGGCATACGAGATGCGCGATGTTGTCTCGTGGGCTCGGAGATGTGTATAAGAGACAGGGGGGGGGGGGGGGGG	58	C-tail specific primer with i7 index UDP0006
P5-BC1-Tn5-UDP0007	AATGATACGGCGACCACCGAGATCTACACTGGAACAGTATCGTCGGCAGCGTCAGATGTGTATAAGAGACAGNNNNAGGCCTAGGCGGCCTTAATTAAAGATGTGTATAAGAG	58	Tn-specific primer2 with i5 index UDP0007
P7-16G-UDP0007	CAAGCAGAAGACGGCATACGAGATAGAGCATAGGTCTCGTGGGCTCGGAGATGTGTATAAGAGACAGGGGGGGGGGGGGGGGG	58	C-tail specific primer with i7 index UDP0007

### Sheet: Plasmids
Name	Reference	Used for	Antibiotic resistances	Other notes	Sequence available in
pBAM1	https://doi.org/10.1186/1471-2180-11-38	Used to create the miniTn5 mutant library of ST DT104 SP11.	Kanamycin (miniTn5); Ampicillin (backbone)	Requires λpir for replication	https://www.ncbi.nlm.nih.gov/nuccore/324976977
