## Supplementary Table 2 for "Genome-scale TraDIS reveals dynamic and conserved fitness requirements of *Salmonella* Typhimurium across sequential host niches during porcine infection"

### Sheet: Stats bacteria_tradis
File	Total Reads	Reads Matched	% Matched	Reads Mapped	% Mapped	UIS Chromosome	Seq Len/UIS : Chromosome	UIS Plasmid	Seq Len/UIS : Plasmid	Total UIS	Total Seq Len/Total UIS
INPUT_1	38530233	32186824	83.5365	14521032	45.1148	181768	27.1423	6459	14.5529	188227	26.7103
INPUT_2	30725822	21817492	71.01	6218733	28.5	111722	44.16	3894	24.14	115616	43.49
INPUT_3	17270459	14975609	86.71	5902540	39.41	135701	36.35	4484	20.96	140185	35.86
INPUT_4	27141839	23358693	86.0616	17177626	73.5385	119239	41.3758	4139	22.7101	123378	40.7496
OUTPUT_ILEON1	43532525	29735512	68.3	18253790	61.38	65449	75.38	2267	41.46	67716	74.24
OUTPUT_ILEON2	46306149	24785703	53.52	17103031	69	20146	244.89	681	138.02	20827	241.39
OUTPUT_ILEON3	46064890	32261957	70.04	7989027	24.76	62881	78.46	2245	41.87	65126	77.2
OUTPUT_NOD1	35919162	30806698	85.7668	21011823	68.2054	20452	241.229	499	188.371	20951	239.97
OUTPUT_NOD2	114455477	51064565	44.62	21983996	43.05	17550	281.12	545	172	18095	277.84
OUTPUT_NOD4	27035124	21899488	81.005	16827249	76.84	6188	797.28	134	701.47	6322	795.25
OUTPUT_NEUTRO	42497813	34106994	80.2559	20051313	58.7894	82060	60.122	3297	28.5099	85357	58.9009
